# Leveraging AI and structural proteomics for rational design of a KAT6A degrader

**DOI:** 10.64898/2026.05.25.727609

**Authors:** Gali Arad, Nitzan Simchi, Sagie Brodsky, Alon Shtrikman, Yonatan Kedem, Iris Alchanati, Galina Otonin, Anjana Shenoy, Dimitri Kovalerchik, Michal Ran Shchory, Yaron Ben Shoshan-Galeczki, Noam Cohen, Katharina Lange, Eran Seger, Kirill Pevzner

## Abstract

While targeted protein degraders such as PROTACs are a clinically proven therapeutic strategy, the discovery of novel degraders remains hampered by trial-and-error process. To address this challenge, we developed the AIMS™ platform, which combines structural proteomics with AI models for rational PROTAC design. AIMS™ is an end-to-end toolkit for PROTAC optimization, encompassing structure solving using proteomics and AI, prediction of ADME and degradation properties, and prospective ranking of compound design ideas. Altogether, this integrated platform successfully enabled the multi-parameter optimization of a potent and bioavailable *in vivo* validated KAT6A degrader, establishing a versatile framework for PROTAC development across various targets.
