## Supplementary Table 1 for "Leveraging AI and structural proteomics for rational design of a KAT6A degrader"

### Sheet: Sheet1
Number	Conformation	2b5l	3e0c	3ei3	3ei4	3i8e	4a0l	4e54	4tz4	6pai
1	AIMS-Fold productive	No	No	No	No	No	Yes (CRL4, E2)	No	Yes (CRL4, DDB1, E2, NEDD8)	No
2	AIMS-Fold productive constraints 2	Yes (E2)	No	No	Yes (CRL4, E2)	No	Yes (CRL4, E2, NEDD8)	No	Yes (CRL4, E2, NEDD8)	No
3	AIMS-Fold productive constraints 3	No	No	No	No	No	No	No	No	No
4	AIMS-Fold productive constraints 4	No	No	No	No	No	No	No	No	No
5	AIMS-Fold productive constraints 5	No	No	No	No	No	No	No	No	No
6	AIMS-Fold productive constraints 6	Yes (E2)	No	No	Yes (E2)	No	Yes (E2)	No	Yes (CRL4, E2)	No
7	AIMS-Fold productive constraints 7	Yes (CRL4, E2)	No	No	Yes (CRL4, E2, NEDD8)	No	Yes (CRL4, E2, NEDD8)	No	Yes (CRL4, E2, NEDD8)	No
8	AIMS-Fold productive constraints 8	No	No	No	No	No	No	No	No	No
9	AIMS-Fold productive constraints 9	No	No	No	No	No	No	No	No	No
10	AIMS-Fold productive constraints 10	Yes (E2)	No	No	Yes (E2)	No	Yes (E2)	No	Yes (CRL4, E2, NEDD8)	No
11	AIMS-Fold productive constraints 11	No	No	No	No	No	No	No	No	No
12	AIMS-Fold productive constraints 12	No	No	No	No	No	No	No	No	No
13	AIMS-Fold productive constraints 13	No	No	No	No	No	No	No	No	No
14	AIMS-Fold productive constraints 14	No	No	No	No	No	No	No	No	No
15	AIMS-Fold productive constraints 15	Yes (E2)	No	No	Yes (E2)	No	Yes (CRL4, E2)	No	Yes (CRL4, E2, NEDD8)	No
16	AIMS-Fold productive constraints 16	Yes (E2)	No	No	Yes (E2)	No	Yes (CRL4, E2, NEDD8)	No	Yes (CRL4, E2, NEDD8)	No
17	AIMS-Fold productive constraints 17	Yes (E2)	No	No	Yes (CRL4, E2)	No	Yes (E2)	No	Yes (CRL4, E2)	No
18	AIMS-Fold productive constraints 18	No	No	No	No	No	No	No	No	No
19	AIMS-Fold productive constraints 19	Yes (E2)	No	No	Yes (E2)	No	Yes (CRL4, E2)	No	Yes (CRL4, E2, NEDD8)	No
20	AIMS-Fold productive constraints 20	Yes (E2)	No	No	Yes (E2)	No	Yes (CRL4, E2, NEDD8)	No	Yes (CRL4, E2)	No
21	AIMS-Fold productive constraints 21	No	No	No	No	No	No	No	No	No
22	AIMS-Fold productive constraints 22	No	No	No	No	No	No	No	No	No
23	AIMS-Fold productive constraints 23	No	No	No	No	No	No	No	No	No
24	AIMS-Fold productive constraints 24	Yes (E2)	No	No	Yes (E2)	No	Yes (E2)	No	Yes (E2)	No
25	AIMS-Fold productive constraints 25	No	No	No	No	No	No	No	No	No
26	AIMS-Fold productive constraints 26	No	No	No	Yes (E2)	No	Yes (E2)	No	No	No
27	AIMS-Fold productive constraints 27	No	No	No	No	No	No	No	No	No
28	AIMS-Fold productive constraints 28	Yes (E2)	No	No	Yes (CRL4, E2)	No	Yes (CRL4, E2, NEDD8)	Yes (E2)	Yes (CRL4, E2, NEDD8)	No
29	AIMS-Fold productive constraints 29	Yes (E2)	No	No	Yes (E2)	No	Yes (E2, NEDD8)	No	Yes (CRL4, E2, NEDD8)	No
30	AIMS-Fold productive constraints 30	No	No	No	No	No	No	No	Yes (CRL4, E2)	No
31	AIMS-Fold unproductive	Yes (DDB1, E2)	Yes (DDB1)	Yes (DDB1)	Yes (CRL4, DDB1, E2)	Yes (DDB1)	Yes (CRL4, DDB1, E2)	Yes (DDB1)	Yes (CRL4, DDB1, NEDD8)	Yes (DDB1)
32	AIMS-Fold unproductive constraints 2	Yes (E2, NEDD8)	Yes (E2)	No	Yes (CRL4, E2)	No	Yes (CRL4, E2, NEDD8)	Yes (CRL4, E2)	Yes (CRL4, E2, NEDD8)	No
33	AIMS-Fold unproductive constraints 3	Yes (E2, NEDD8)	Yes (E2)	No	Yes (CRL4, E2, NEDD8)	No	Yes (CRL4, E2, NEDD8)	Yes (CRL4, E2)	Yes (CRL4, E2, NEDD8)	No
34	AIMS-Fold unproductive constraints 4	Yes (CRL4, E2, NEDD8)	Yes (E2)	No	Yes (CRL4, E2, NEDD8)	No	Yes (CRL4, E2, NEDD8)	Yes (E2, NEDD8)	Yes (CRL4, E2, NEDD8)	No
35	AIMS-Fold unproductive constraints 5	Yes (E2, NEDD8)	Yes (E2)	No	Yes (CRL4, E2, NEDD8)	No	Yes (CRL4, E2, NEDD8)	Yes (E2, NEDD8)	Yes (CRL4, E2, NEDD8)	No
36	AIMS-Fold unproductive constraints 6	Yes (CRL4, E2, NEDD8)	Yes (E2)	No	Yes (CRL4, E2, NEDD8)	No	Yes (CRL4, E2, NEDD8)	Yes (E2)	Yes (CRL4, E2, NEDD8)	No
37	AIMS-Fold unproductive constraints 7	Yes (CRL4, E2, NEDD8)	Yes (E2)	No	Yes (CRL4, DDB1, E2, NEDD8)	No	Yes (CRL4, E2, NEDD8)	Yes (E2)	Yes (CRL4, E2, NEDD8)	No
38	AIMS-Fold unproductive constraints 8	Yes (CRL4, E2, NEDD8)	Yes (E2)	No	Yes (CRL4, E2, NEDD8)	No	Yes (CRL4, E2, NEDD8)	Yes (E2)	Yes (CRL4, E2, NEDD8)	No
39	AIMS-Fold unproductive constraints 9	Yes (DDB1, E2)	No	No	Yes (DDB1, E2)	Yes (DDB1)	Yes (CRL4, DDB1, E2)	Yes (DDB1)	Yes (CRL4, DDB1, E2)	Yes (DDB1)
40	AIMS-Fold unproductive constraints 10	Yes (CRL4, E2, NEDD8)	Yes (E2)	No	Yes (CRL4, E2, NEDD8)	No	Yes (CRL4, E2, NEDD8)	Yes (E2)	Yes (CRL4, E2, NEDD8)	No
41	AIMS-Fold unproductive constraints 11	Yes (CRL4, DDB1, E2)	Yes (DDB1)	Yes (DDB1)	Yes (CRL4, DDB1, E2, NEDD8)	Yes (DDB1)	Yes (CRL4, DDB1, E2)	Yes (DDB1)	Yes (CRL4, DDB1, E2, NEDD8)	Yes (DDB1)
42	AIMS-Fold unproductive constraints 12	Yes (E2, NEDD8)	Yes (E2)	No	Yes (CRL4, E2)	No	Yes (CRL4, E2, NEDD8)	Yes (E2)	Yes (CRL4, E2, NEDD8)	No
43	AIMS-Fold unproductive constraints 13	Yes (E2, NEDD8)	Yes (E2)	No	Yes (CRL4, E2)	No	Yes (CRL4, E2, NEDD8)	Yes (E2)	Yes (CRL4, E2, NEDD8)	No
44	AIMS-Fold unproductive constraints 14	Yes (CRL4, E2, NEDD8)	Yes (E2)	No	Yes (CRL4, E2, NEDD8)	No	Yes (CRL4, E2, NEDD8)	Yes (E2, NEDD8)	Yes (CRL4, E2, NEDD8)	No
45	AIMS-Fold unproductive constraints 15	Yes (E2, NEDD8)	No	No	Yes (CRL4, E2, NEDD8)	No	Yes (CRL4, E2, NEDD8)	Yes (E2)	Yes (CRL4, E2, NEDD8)	No
46	AIMS-Fold unproductive constraints 16	Yes (E2, NEDD8)	Yes (E2)	No	Yes (CRL4, E2, NEDD8)	No	Yes (CRL4, E2, NEDD8)	Yes (E2)	Yes (CRL4, E2, NEDD8)	No
47	AIMS-Fold unproductive constraints 17	No	No	No	No	No	No	No	Yes (CRL4, DDB1)	No
48	AIMS-Fold unproductive constraints 18	Yes (E2, NEDD8)	Yes (E2)	No	Yes (CRL4, E2, NEDD8)	No	Yes (CRL4, E2, NEDD8)	Yes (E2, NEDD8)	Yes (CRL4, E2, NEDD8)	No
49	AIMS-Fold unproductive constraints 19	Yes (E2, NEDD8)	Yes (E2)	No	Yes (CRL4, E2)	No	Yes (CRL4, E2, NEDD8)	Yes (E2)	Yes (CRL4, E2, NEDD8)	No
50	AIMS-Fold unproductive constraints 20	Yes (DDB1, E2)	No	No	Yes (DDB1, E2)	No	Yes (CRL4, DDB1, E2)	No	Yes (CRL4, DDB1, E2, NEDD8)	No
51	Boltz-2 1	Yes (CRL4, E2, NEDD8)	Yes (E2)	No	Yes (CRL4, E2, NEDD8)	No	Yes (CRL4, E2, NEDD8)	Yes (E2)	Yes (CRL4, DDB1, E2, NEDD8)	No
52	Boltz-2 2	No	No	No	No	No	No	No	No	No
53	Boltz-2 3	Yes (CRL4, DDB1, E2, NEDD8)	Yes (E2, NEDD8)	Yes (DDB1, E2)	Yes (CRL4, DDB1, E2, NEDD8)	Yes (DDB1, E2)	Yes (CRL4, DDB1, E2, NEDD8)	Yes (CRL4, DDB1, E2, NEDD8)	Yes (CRL4, DDB1, E2, NEDD8)	Yes (DDB1)
54	Boltz-2 4	Yes (CRL4, E2, NEDD8)	Yes (E2)	No	Yes (CRL4, E2, NEDD8)	Yes (E2)	Yes (CRL4, E2, NEDD8)	Yes (E2)	Yes (CRL4, E2, NEDD8)	No
55	Boltz-2 5	Yes (CRL4, E2)	No	No	Yes (CRL4, E2, NEDD8)	No	Yes (CRL4, E2, NEDD8)	No	Yes (CRL4, NEDD8)	No
56	Boltz-2 6	No	No	No	No	No	No	No	No	No
57	Boltz-2 7	Yes (CRL4, E2, NEDD8)	Yes (E2)	No	Yes (CRL4, E2, NEDD8)	No	Yes (CRL4, E2, NEDD8)	Yes (E2)	Yes (CRL4, DDB1, E2, NEDD8)	No
58	Boltz-2 8	Yes (CRL4, E2, NEDD8)	Yes (E2)	No	Yes (CRL4, E2, NEDD8)	No	Yes (CRL4, E2, NEDD8)	Yes (E2)	Yes (CRL4, E2, NEDD8)	No
59	Boltz-2 9	Yes (DDB1, E2)	No	No	Yes (DDB1, E2)	No	Yes (CRL4, DDB1, E2)	Yes (DDB1)	Yes (CRL4, DDB1, E2)	No
60	Boltz-2 10	Yes (E2)	No	No	Yes (CRL4, E2)	No	Yes (CRL4, DDB1, E2)	No	Yes (CRL4, DDB1, E2)	No
61	Boltz-2 11	Yes (CRL4, E2, NEDD8)	Yes (E2)	No	Yes (CRL4, E2, NEDD8)	Yes (E2)	Yes (CRL4, E2, NEDD8)	Yes (CRL4, E2)	Yes (CRL4, E2, NEDD8)	No
62	Boltz-2 12	Yes (CRL4, E2, NEDD8)	Yes (E2)	No	Yes (CRL4, E2, NEDD8)	No	Yes (CRL4, E2, NEDD8)	Yes (E2)	Yes (CRL4, E2, NEDD8)	No
63	Boltz-2 13	Yes (CRL4, E2, NEDD8)	Yes (E2)	No	Yes (CRL4, E2, NEDD8)	No	Yes (CRL4, E2, NEDD8)	Yes (E2)	Yes (CRL4, E2, NEDD8)	No
64	Boltz-2 14	Yes (CRL4, E2, NEDD8)	Yes (E2)	No	Yes (CRL4, DDB1, E2, NEDD8)	Yes (DDB1, E2)	Yes (CRL4, E2, NEDD8)	Yes (E2)	Yes (CRL4, DDB1, E2, NEDD8)	No
65	Boltz-2 15	Yes (CRL4, DDB1, E2, NEDD8)	Yes (DDB1, E2)	No	Yes (CRL4, DDB1, E2, NEDD8)	Yes (DDB1, E2)	Yes (CRL4, DDB1, E2, NEDD8)	Yes (CRL4, DDB1, E2)	Yes (CRL4, DDB1, E2, NEDD8)	No
66	Boltz-2 16	Yes (CRL4, DDB1, E2, NEDD8)	Yes (DDB1)	Yes (DDB1)	Yes (CRL4, DDB1, E2, NEDD8)	Yes (DDB1)	Yes (CRL4, DDB1, E2, NEDD8)	Yes (DDB1, E2)	Yes (CRL4, DDB1, E2, NEDD8)	Yes (DDB1)
67	Boltz-2 17	Yes (CRL4, DDB1, E2, NEDD8)	Yes (E2)	No	Yes (CRL4, DDB1, E2, NEDD8)	Yes (DDB1)	Yes (CRL4, DDB1, E2, NEDD8)	Yes (CRL4, DDB1, E2, NEDD8)	Yes (CRL4, DDB1, E2, NEDD8)	No
68	Boltz-2 18	Yes (CRL4, DDB1, E2, NEDD8)	Yes (E2, NEDD8)	Yes (DDB1, E2)	Yes (CRL4, DDB1, E2, NEDD8)	Yes (DDB1, E2)	Yes (CRL4, DDB1, E2, NEDD8)	Yes (CRL4, DDB1, E2, NEDD8)	Yes (CRL4, DDB1, E2, NEDD8)	No
69	Boltz-2 19	Yes (CRL4, E2, NEDD8)	Yes (E2)	No	Yes (CRL4, E2, NEDD8)	No	Yes (CRL4, E2, NEDD8)	Yes (E2)	Yes (CRL4, E2, NEDD8)	No
70	Boltz-2 20	Yes (CRL4, E2, NEDD8)	Yes (E2)	No	Yes (CRL4, DDB1, E2, NEDD8)	Yes (CRL4, DDB1, E2)	Yes (CRL4, E2, NEDD8)	Yes (DDB1, E2)	Yes (CRL4, E2, NEDD8)	No
71	Boltz-2 21	Yes (CRL4, DDB1, E2, NEDD8)	No	No	Yes (CRL4, DDB1, E2, NEDD8)	No	Yes (CRL4, DDB1, E2, NEDD8)	Yes (DDB1, E2)	Yes (CRL4, DDB1, E2, NEDD8)	No
72	Boltz-2 22	Yes (CRL4, DDB1, E2, NEDD8)	No	Yes (DDB1)	Yes (CRL4, DDB1, E2, NEDD8)	Yes (DDB1)	Yes (CRL4, DDB1, E2, NEDD8)	Yes (CRL4, DDB1, E2, NEDD8)	Yes (CRL4, DDB1, E2, NEDD8)	Yes (DDB1)
73	Boltz-2 23	Yes (CRL4, E2, NEDD8)	Yes (E2)	No	Yes (CRL4, E2, NEDD8)	No	Yes (CRL4, E2, NEDD8)	Yes (E2)	Yes (CRL4, E2, NEDD8)	No
74	Boltz-2 24	Yes (CRL4, DDB1, E2, NEDD8)	Yes (DDB1, E2)	Yes (DDB1, E2)	Yes (CRL4, DDB1, E2, NEDD8)	Yes (DDB1)	Yes (CRL4, DDB1, E2, NEDD8)	Yes (DDB1, E2, NEDD8)	Yes (CRL4, DDB1, E2, NEDD8)	Yes (DDB1)
75	Boltz-2 25	Yes (DDB1, E2)	No	No	Yes (DDB1, E2)	No	Yes (CRL4, DDB1, E2)	Yes (DDB1)	Yes (CRL4, DDB1, E2)	No
76	Boltz-2 26	Yes (CRL4, DDB1, E2, NEDD8)	Yes (DDB1, E2)	No	Yes (CRL4, DDB1, E2, NEDD8)	No	Yes (CRL4, DDB1, E2, NEDD8)	Yes (DDB1, E2)	Yes (CRL4, DDB1, E2, NEDD8)	No
77	Boltz-2 27	Yes (CRL4, DDB1, E2, NEDD8)	Yes (DDB1, E2)	Yes (DDB1)	Yes (CRL4, DDB1, E2, NEDD8)	Yes (DDB1)	Yes (CRL4, DDB1, E2, NEDD8)	Yes (DDB1, E2)	Yes (CRL4, DDB1, E2, NEDD8)	Yes (DDB1)
78	Boltz-2 28	Yes (CRL4, DDB1, E2, NEDD8)	Yes (DDB1, E2)	No	Yes (CRL4, DDB1, E2, NEDD8)	Yes (DDB1, E2)	Yes (CRL4, DDB1, E2, NEDD8)	Yes (DDB1, E2, NEDD8)	Yes (CRL4, DDB1, E2, NEDD8)	No
79	Boltz-2 29	Yes (CRL4, E2, NEDD8)	Yes (E2)	No	Yes (CRL4, E2, NEDD8)	Yes (E2)	Yes (CRL4, E2, NEDD8)	Yes (CRL4, E2)	Yes (CRL4, E2, NEDD8)	No
80	Boltz-2 30	Yes (CRL4, E2, NEDD8)	Yes (E2)	No	Yes (CRL4, E2, NEDD8)	No	Yes (CRL4, E2, NEDD8)	Yes (E2)	Yes (CRL4, E2, NEDD8)	No
81	Boltz-2 31	Yes (CRL4, E2, NEDD8)	Yes (E2)	No	Yes (CRL4, E2, NEDD8)	No	Yes (CRL4, E2, NEDD8)	Yes (E2)	Yes (CRL4, E2, NEDD8)	No
82	Boltz-2 32	Yes (CRL4, DDB1, E2, NEDD8)	Yes (E2)	No	Yes (CRL4, DDB1, E2, NEDD8)	Yes (DDB1, E2)	Yes (CRL4, DDB1, E2, NEDD8)	Yes (CRL4, DDB1, E2)	Yes (CRL4, E2, NEDD8)	No
83	Boltz-2 33	Yes (CRL4, DDB1, E2, NEDD8)	Yes (E2)	No	Yes (CRL4, DDB1, E2, NEDD8)	Yes (DDB1, E2)	Yes (CRL4, DDB1, E2, NEDD8)	Yes (CRL4, DDB1, E2)	Yes (CRL4, E2, NEDD8)	No
84	Boltz-2 34	Yes (CRL4, E2)	Yes (E2)	No	Yes (CRL4, DDB1, E2)	No	Yes (CRL4, E2, NEDD8)	Yes (E2)	Yes (CRL4, E2)	No
85	Boltz-2 35	Yes (CRL4, E2, NEDD8)	Yes (E2)	No	Yes (CRL4, E2, NEDD8)	Yes (DDB1, E2)	Yes (CRL4, E2, NEDD8)	Yes (E2)	Yes (CRL4, E2, NEDD8)	No
86	Boltz-2 36	Yes (CRL4, E2, NEDD8)	Yes (E2)	No	Yes (CRL4, E2, NEDD8)	No	Yes (CRL4, E2, NEDD8)	Yes (E2)	Yes (CRL4, DDB1, E2, NEDD8)	No
87	Boltz-2 37	Yes (CRL4, E2)	Yes (E2)	No	Yes (CRL4, E2, NEDD8)	No	Yes (CRL4, E2, NEDD8)	Yes (E2)	Yes (CRL4, E2, NEDD8)	No
88	Boltz-2 38	Yes (CRL4, E2)	Yes (E2)	No	Yes (CRL4, E2, NEDD8)	No	Yes (CRL4, E2, NEDD8)	Yes (E2)	Yes (CRL4, E2, NEDD8)	No
89	Boltz-2 39	Yes (E2)	Yes (E2)	No	Yes (CRL4, E2)	No	Yes (CRL4, E2)	Yes (E2)	Yes (CRL4, E2)	No
90	Boltz-2 40	Yes (CRL4, E2, NEDD8)	Yes (E2)	No	Yes (CRL4, E2, NEDD8)	No	Yes (CRL4, E2, NEDD8)	Yes (E2)	Yes (CRL4, E2, NEDD8)	No
91	Boltz-2 41	Yes (CRL4, E2, NEDD8)	Yes (E2)	No	Yes (CRL4, DDB1, E2, NEDD8)	Yes (DDB1, E2)	Yes (CRL4, E2, NEDD8)	Yes (E2)	Yes (CRL4, DDB1, E2, NEDD8)	No
92	Boltz-2 42	Yes (CRL4, DDB1, E2, NEDD8)	Yes (DDB1, E2)	No	Yes (CRL4, DDB1, E2, NEDD8)	Yes (DDB1, E2)	Yes (CRL4, DDB1, E2, NEDD8)	Yes (CRL4, DDB1, E2)	Yes (CRL4, DDB1, E2, NEDD8)	No
93	Boltz-2 43	Yes (CRL4, DDB1, E2, NEDD8)	Yes (DDB1)	Yes (DDB1)	Yes (CRL4, DDB1, E2, NEDD8)	Yes (DDB1)	Yes (CRL4, DDB1, E2, NEDD8)	Yes (DDB1, E2)	Yes (CRL4, DDB1, E2, NEDD8)	Yes (DDB1)
94	Boltz-2 44	Yes (CRL4, E2)	Yes (E2)	No	Yes (CRL4, DDB1, E2)	No	Yes (CRL4, E2, NEDD8)	Yes (E2)	Yes (CRL4, E2)	No
95	Boltz-2 45	Yes (CRL4, DDB1, E2, NEDD8)	Yes (E2)	No	Yes (CRL4, DDB1, E2, NEDD8)	Yes (DDB1)	Yes (CRL4, DDB1, E2, NEDD8)	Yes (CRL4, DDB1, E2, NEDD8)	Yes (CRL4, DDB1, E2, NEDD8)	No
96	Boltz-2 46	Yes (CRL4, DDB1, E2, NEDD8)	Yes (E2, NEDD8)	Yes (DDB1, E2)	Yes (CRL4, DDB1, E2, NEDD8)	Yes (DDB1, E2)	Yes (CRL4, DDB1, E2, NEDD8)	Yes (CRL4, DDB1, E2, NEDD8)	Yes (CRL4, DDB1, E2, NEDD8)	No
97	Boltz-2 47	Yes (CRL4, E2, NEDD8)	Yes (E2)	No	Yes (CRL4, E2, NEDD8)	No	Yes (CRL4, E2, NEDD8)	Yes (E2)	Yes (CRL4, E2, NEDD8)	No
98	Boltz-2 48	Yes (CRL4, E2, NEDD8)	Yes (E2)	No	Yes (CRL4, DDB1, E2, NEDD8)	Yes (CRL4, DDB1, E2)	Yes (CRL4, E2, NEDD8)	Yes (DDB1, E2)	Yes (CRL4, E2, NEDD8)	No
99	Boltz-2 49	Yes (CRL4, DDB1, E2, NEDD8)	No	No	Yes (CRL4, DDB1, E2, NEDD8)	No	Yes (CRL4, DDB1, E2, NEDD8)	Yes (DDB1, E2)	Yes (CRL4, DDB1, E2, NEDD8)	No
100	Boltz-2 50	Yes (CRL4, DDB1, E2, NEDD8)	No	Yes (DDB1)	Yes (CRL4, DDB1, E2, NEDD8)	Yes (DDB1)	Yes (CRL4, DDB1, E2, NEDD8)	Yes (CRL4, DDB1, E2, NEDD8)	Yes (CRL4, DDB1, E2, NEDD8)	Yes (DDB1)
101	Boltz-2 51	Yes (CRL4, DDB1, E2, NEDD8)	Yes (DDB1, E2)	Yes (DDB1, E2)	Yes (CRL4, DDB1, E2, NEDD8)	Yes (DDB1)	Yes (CRL4, DDB1, E2, NEDD8)	Yes (DDB1, E2, NEDD8)	Yes (CRL4, DDB1, E2, NEDD8)	Yes (DDB1)
102	Boltz-2 52	Yes (DDB1, E2)	No	No	Yes (DDB1, E2)	No	Yes (CRL4, DDB1, E2)	Yes (DDB1)	Yes (CRL4, DDB1, E2)	No
103	Boltz-2 53	Yes (CRL4, DDB1, E2, NEDD8)	Yes (DDB1, E2)	No	Yes (CRL4, DDB1, E2, NEDD8)	No	Yes (CRL4, DDB1, E2, NEDD8)	Yes (DDB1, E2)	Yes (CRL4, DDB1, E2, NEDD8)	No
104	Boltz-2 54	Yes (CRL4, DDB1, E2, NEDD8)	Yes (DDB1, E2)	Yes (DDB1)	Yes (CRL4, DDB1, E2, NEDD8)	Yes (DDB1)	Yes (CRL4, DDB1, E2, NEDD8)	Yes (DDB1, E2)	Yes (CRL4, DDB1, E2, NEDD8)	Yes (DDB1)
105	Boltz-2 55	Yes (CRL4, E2, NEDD8)	Yes (E2)	No	Yes (CRL4, E2, NEDD8)	Yes (DDB1, E2)	Yes (CRL4, E2, NEDD8)	Yes (E2)	Yes (CRL4, E2, NEDD8)	No
106	Boltz-2 56	Yes (CRL4, DDB1, E2, NEDD8)	Yes (DDB1, E2)	No	Yes (CRL4, DDB1, E2, NEDD8)	Yes (DDB1, E2)	Yes (CRL4, DDB1, E2, NEDD8)	Yes (DDB1, E2, NEDD8)	Yes (CRL4, DDB1, E2, NEDD8)	No
107	Boltz-2 57	Yes (CRL4, E2, NEDD8)	Yes (E2)	No	Yes (CRL4, E2, NEDD8)	No	Yes (CRL4, E2, NEDD8)	Yes (E2)	Yes (CRL4, DDB1, E2, NEDD8)	No
108	Boltz-2 58	Yes (CRL4, E2)	Yes (E2)	No	Yes (CRL4, E2, NEDD8)	No	Yes (CRL4, E2, NEDD8)	Yes (E2)	Yes (CRL4, E2, NEDD8)	No
109	Boltz-2 59	Yes (CRL4, E2)	Yes (E2)	No	Yes (CRL4, E2, NEDD8)	No	Yes (CRL4, E2, NEDD8)	Yes (E2)	Yes (CRL4, E2, NEDD8)	No
110	Boltz-2 60	Yes (E2)	Yes (E2)	No	Yes (CRL4, E2)	No	Yes (CRL4, E2)	Yes (E2)	Yes (CRL4, E2)	No
111	Schrödinger degrader centric 1	Yes (E2)	Yes (E2)	No	Yes (E2)	No	Yes (E2, RBX1)	Yes (E2)	Yes (CRL4, E2)	No
112	Schrödinger degrader centric 2	Yes (E2)	No	No	Yes (E2)	No	Yes (E2)	Yes (E2)	Yes (E2)	No
113	Schrödinger degrader centric 3	No	No	No	No	No	No	No	No	No
114	Schrödinger degrader centric 4	Yes (E2)	Yes (E2)	No	Yes (CRL4, E2)	No	Yes (CRL4, E2, NEDD8)	Yes (E2)	Yes (CRL4, E2, NEDD8)	No
115	Schrödinger degrader centric 5	Yes (CRL4, E2, NEDD8, RBX1)	Yes (E2)	No	Yes (CRL4, E2, NEDD8)	No	Yes (CRL4, E2, NEDD8)	Yes (CRL4, E2, NEDD8)	Yes (CRL4, E2, NEDD8)	No
116	Schrödinger degrader centric 6	Yes (E2)	Yes (E2)	No	Yes (CRL4, E2)	No	Yes (CRL4, E2, NEDD8)	Yes (E2)	Yes (CRL4, E2, NEDD8)	No
117	Schrödinger degrader centric 7	Yes (E2, NEDD8, RBX1)	Yes (E2)	No	Yes (CRL4, E2, NEDD8)	No	Yes (CRL4, E2, NEDD8)	Yes (CRL4, E2, NEDD8)	Yes (CRL4, E2, NEDD8)	No
118	Schrödinger degrader centric 8	Yes (E2, NEDD8, RBX1)	Yes (E2)	No	Yes (CRL4, E2, NEDD8)	No	Yes (CRL4, E2, NEDD8)	Yes (CRL4, E2, NEDD8)	Yes (CRL4, E2, NEDD8)	No
119	Schrödinger degrader centric 9	No	No	No	No	No	No	No	No	No
120	Schrödinger degrader centric 10	Yes (E2)	Yes (E2)	No	Yes (CRL4, E2)	No	Yes (CRL4, E2)	Yes (E2)	Yes (CRL4, E2, NEDD8)	No
121	Schrödinger degrader centric 11	No	No	No	No	No	No	No	No	No
122	Schrödinger degrader centric 12	Yes (E2)	Yes (E2)	No	Yes (CRL4, E2)	No	Yes (CRL4, E2)	Yes (E2)	Yes (CRL4, E2, NEDD8)	No
123	Schrödinger degrader centric 13	No	No	No	No	No	No	No	No	No
124	Schrödinger degrader centric 14	No	No	No	No	No	No	No	No	No
125	Schrödinger degrader centric 15	No	No	No	No	No	No	No	No	No
126	Schrödinger degrader centric 16	No	No	No	No	No	No	No	No	No
127	Schrödinger degrader centric 17	No	No	No	No	No	No	No	Yes (CRL4)	No
128	Schrödinger degrader centric 18	Yes (CRL4, E2, NEDD8)	Yes (E2)	No	Yes (CRL4, E2, NEDD8)	No	Yes (CRL4, E2, NEDD8)	Yes (E2)	Yes (CRL4, E2, NEDD8)	No
129	Schrödinger degrader centric 19	Yes (CRL4, E2)	No	No	Yes (CRL4, E2, NEDD8)	No	Yes (CRL4, E2, NEDD8)	No	Yes (CRL4, E2)	No
130	Schrödinger degrader centric 20	No	No	No	No	No	No	No	No	No
131	Schrödinger degrader centric 21	Yes (CRL4, E2, NEDD8)	No	No	Yes (CRL4, E2, NEDD8)	No	Yes (CRL4, E2, NEDD8)	Yes (CRL4, E2)	Yes (CRL4, E2, NEDD8)	No
132	Schrödinger degrader centric 22	No	No	No	No	No	No	No	No	No
133	Schrödinger degrader centric 23	Yes (CRL4, E2)	No	No	Yes (CRL4, E2, NEDD8)	No	Yes (CRL4, E2, NEDD8)	No	Yes (CRL4, E2)	No
134	Schrödinger degrader centric 24	Yes (CRL4, E2)	No	No	Yes (CRL4, E2)	No	Yes (CRL4, E2)	No	Yes (CRL4)	No
135	Schrödinger degrader centric 25	Yes (CRL4, E2, NEDD8)	No	No	Yes (CRL4, E2, NEDD8)	No	Yes (CRL4, E2, NEDD8)	No	Yes (CRL4, E2)	No
136	Schrödinger degrader centric 26	Yes (E2)	No	No	Yes (E2)	No	Yes (E2)	No	Yes (CRL4, E2)	No
137	Schrödinger degrader centric 27	No	No	No	No	No	No	No	No	No
138	Schrödinger degrader centric 28	No	No	No	Yes (CRL4, E2, NEDD8)	No	Yes (CRL4, E2)	No	Yes (CRL4)	No
139	Schrödinger degrader centric 29	Yes (CRL4, E2, NEDD8)	No	No	Yes (CRL4, E2, NEDD8)	No	Yes (CRL4, E2, NEDD8)	Yes (E2)	Yes (CRL4, E2, NEDD8)	No
140	Schrödinger degrader centric 30	Yes (CRL4, E2, NEDD8)	No	No	Yes (CRL4, E2, NEDD8)	No	Yes (CRL4, E2, NEDD8)	Yes (CRL4, E2)	Yes (CRL4, E2, NEDD8)	No
141	Schrödinger degrader centric 31	Yes (CRL4, E2, NEDD8)	No	No	Yes (CRL4, E2, NEDD8)	No	Yes (CRL4, E2, NEDD8)	No	Yes (CRL4, E2, NEDD8)	No
142	Schrödinger degrader centric 32	Yes (E2)	No	No	Yes (E2)	No	Yes (E2)	No	No	No
143	Schrödinger degrader centric 33	Yes (CRL4, E2)	No	No	Yes (CRL4, E2)	No	Yes (CRL4, E2)	No	Yes (CRL4, E2)	No
144	Schrödinger degrader centric 34	Yes (CRL4, E2, NEDD8)	Yes (E2)	No	Yes (CRL4, E2, NEDD8)	No	Yes (CRL4, E2, NEDD8, RBX1)	Yes (E2)	Yes (CRL4, E2, NEDD8)	No
145	Schrödinger degrader centric 35	Yes (CRL4, E2, NEDD8)	No	No	Yes (CRL4, E2, NEDD8)	No	Yes (CRL4, E2, NEDD8)	No	Yes (CRL4, E2, NEDD8)	No
146	Schrödinger degrader centric 36	Yes (E2, NEDD8)	Yes (E2, NEDD8)	No	Yes (CRL4, E2, NEDD8)	Yes (CRL4, E2)	Yes (CRL4, E2, NEDD8)	Yes (CRL4, E2, NEDD8)	Yes (CRL4, E2, NEDD8)	No
147	Schrödinger degrader centric 37	No	No	No	No	No	No	No	No	No
148	Schrödinger degrader centric 38	Yes (E2)	No	No	Yes (E2)	No	Yes (E2)	No	Yes (CRL4, E2)	No
149	Schrödinger degrader centric 39	Yes (CRL4, E2, NEDD8)	Yes (E2, NEDD8)	No	Yes (CRL4, E2, NEDD8)	Yes (CRL4, E2, NEDD8)	Yes (CRL4, E2, NEDD8)	Yes (CRL4, E2, NEDD8)	Yes (CRL4, E2, NEDD8)	No
150	Schrödinger degrader centric 40	No	No	No	No	No	No	No	No	No
151	Schrödinger degrader centric 41	No	No	No	No	No	No	No	No	No
152	Schrödinger degrader centric 42	No	No	No	No	No	No	No	No	No
153	Schrödinger degrader centric 43	No	No	No	No	No	No	No	No	No
154	Schrödinger degrader centric 44	Yes (E2)	No	No	Yes (CRL4, E2)	No	Yes (CRL4, E2, NEDD8)	No	Yes (CRL4, E2)	No
155	Schrödinger degrader centric 45	Yes (DDB1, E2, NEDD8)	Yes (CRL4, DDB1, E2)	No	Yes (DDB1, E2, NEDD8)	No	Yes (CRL4, DDB1, E2, NEDD8)	Yes (CRL4, DDB1, E2, NEDD8)	Yes (CRL4, DDB1, E2, NEDD8)	No
156	Schrödinger degrader centric 46	No	No	No	No	No	No	No	No	No
157	Schrödinger degrader centric 47	No	No	No	No	No	No	No	No	No
158	Schrödinger degrader centric 48	Yes (CRL4, E2, NEDD8)	No	No	Yes (CRL4, E2, NEDD8)	No	Yes (CRL4, E2, NEDD8)	No	Yes (CRL4, E2, NEDD8)	No
159	Schrödinger degrader centric 49	No	No	No	No	No	No	No	No	No
160	Schrödinger degrader centric 50	No	No	No	No	No	No	No	No	No
161	Schrödinger protein centric 1	Yes (DDB1, E2)	No	No	Yes (CRL4, DDB1, E2, NEDD8)	No	Yes (CRL4, DDB1, E2, NEDD8)	No	Yes (CRL4, DDB1)	No
162	Schrödinger protein centric 2	Yes (CRL4, DDB1, E2)	Yes (DDB1)	Yes (DDB1)	Yes (CRL4, DDB1, E2)	Yes (DDB1)	Yes (CRL4, DDB1, E2)	Yes (DDB1)	Yes (CRL4, DDB1, E2)	Yes (DDB1)
163	Schrödinger protein centric 3	Yes (CRL4, DDB1, E2, NEDD8)	Yes (DDB1)	Yes (DDB1)	Yes (CRL4, DDB1, E2, NEDD8)	Yes (DDB1)	Yes (CRL4, DDB1, E2, NEDD8)	Yes (DDB1)	Yes (CRL4, DDB1, NEDD8)	Yes (DDB1)
164	Schrödinger protein centric 4	Yes (CRL4, DDB1, E2, NEDD8)	No	No	Yes (CRL4, DDB1, E2, NEDD8)	No	Yes (CRL4, DDB1, E2, NEDD8)	No	Yes (CRL4, DDB1, E2, NEDD8)	No
165	Schrödinger protein centric 5	Yes (CRL4, DDB1, E2, NEDD8)	No	No	Yes (CRL4, DDB1, E2, NEDD8)	Yes (DDB1)	Yes (CRL4, DDB1, E2, NEDD8)	No	Yes (CRL4, DDB1, E2, NEDD8)	No
166	Schrödinger protein centric 6	Yes (CRL4, DDB1, E2, NEDD8)	Yes (DDB1, E2)	Yes (DDB1)	Yes (CRL4, DDB1, E2, NEDD8)	Yes (DDB1)	Yes (CRL4, DDB1, E2, NEDD8)	Yes (CRL4, DDB1, E2)	Yes (CRL4, DDB1, E2, NEDD8)	Yes (DDB1)
167	Schrödinger protein centric 7	Yes (DDB1, E2)	No	No	Yes (CRL4, DDB1, E2, NEDD8)	No	Yes (CRL4, DDB1, E2, NEDD8)	No	Yes (CRL4, DDB1)	No
168	Schrödinger protein centric 8	Yes (CRL4, DDB1, E2)	Yes (DDB1)	Yes (DDB1)	Yes (CRL4, DDB1, E2, NEDD8)	Yes (DDB1)	Yes (CRL4, DDB1, E2, NEDD8)	Yes (DDB1)	Yes (CRL4, DDB1, E2, NEDD8)	Yes (DDB1)
169	Schrödinger protein centric 9	Yes (CRL4, DDB1, E2, NEDD8)	No	No	Yes (CRL4, DDB1, E2, NEDD8)	No	Yes (CRL4, DDB1, E2, NEDD8)	Yes (CRL4, E2)	Yes (CRL4, DDB1, E2, NEDD8)	No
170	Schrödinger protein centric 10	Yes (CRL4, DDB1, E2, NEDD8)	Yes (DDB1, E2)	Yes (DDB1)	Yes (CRL4, DDB1, E2, NEDD8)	Yes (DDB1)	Yes (CRL4, DDB1, E2, NEDD8)	Yes (DDB1, E2)	Yes (CRL4, DDB1, E2, NEDD8)	Yes (DDB1)
171	Schrödinger protein centric 11	Yes (DDB1, E2, NEDD8)	No	No	Yes (CRL4, DDB1, E2, NEDD8)	Yes (DDB1)	Yes (CRL4, DDB1, E2, NEDD8)	No	Yes (CRL4, DDB1, E2, NEDD8)	No
172	Schrödinger protein centric 12	Yes (CRL4, E2, NEDD8)	No	No	Yes (CRL4, E2, NEDD8)	No	Yes (CRL4, E2, NEDD8)	No	Yes (CRL4, E2, NEDD8)	No
173	Schrödinger protein centric 13	Yes (DDB1, E2)	Yes (DDB1)	Yes (DDB1)	Yes (CRL4, DDB1, E2)	Yes (DDB1)	Yes (CRL4, DDB1, E2)	Yes (DDB1)	Yes (CRL4, DDB1, E2)	Yes (DDB1)
174	Schrödinger protein centric 14	Yes (E2, NEDD8)	No	No	Yes (CRL4, DDB1, E2, NEDD8)	No	Yes (CRL4, E2, NEDD8)	No	Yes (CRL4, DDB1, E2, NEDD8)	No
175	Schrödinger protein centric 15	Yes (CRL4, DDB1, E2)	No	No	Yes (CRL4, DDB1, E2, NEDD8)	No	Yes (CRL4, DDB1, E2)	Yes (DDB1, E2)	Yes (CRL4, DDB1, E2, NEDD8)	No
176	Schrödinger protein centric 16	Yes (CRL4, DDB1, E2, NEDD8)	No	Yes (DDB1)	Yes (CRL4, DDB1, E2, NEDD8)	Yes (DDB1)	Yes (CRL4, DDB1, E2, NEDD8)	Yes (DDB1, E2, NEDD8)	Yes (CRL4, DDB1, E2, NEDD8)	Yes (DDB1)
177	Schrödinger protein centric 17	Yes (DDB1, E2)	No	No	Yes (CRL4, DDB1, E2)	No	Yes (CRL4, DDB1, E2)	No	Yes (CRL4, DDB1, E2)	No
178	Schrödinger protein centric 18	No	No	No	No	No	Yes (CRL4, E2, NEDD8)	No	Yes (CRL4, E2, NEDD8)	No
179	Schrödinger protein centric 19	No	No	No	No	No	No	No	No	No
180	Schrödinger protein centric 20	Yes (DDB1, E2)	Yes (DDB1)	Yes (DDB1)	Yes (CRL4, DDB1, E2, NEDD8)	Yes (DDB1)	Yes (CRL4, DDB1, E2, NEDD8)	Yes (DDB1)	Yes (CRL4, DDB1, E2, NEDD8)	Yes (DDB1)
181	Schrödinger protein centric 21	No	No	No	No	No	No	No	No	No
182	Schrödinger protein centric 22	Yes (CRL4, E2)	Yes (E2)	No	Yes (CRL4, E2, NEDD8)	No	Yes (CRL4, E2)	Yes (E2)	Yes (CRL4, E2, NEDD8)	No
183	Schrödinger protein centric 23	Yes (CRL4, E2, NEDD8)	No	No	Yes (CRL4, E2, NEDD8)	No	Yes (CRL4, E2, NEDD8)	No	Yes (CRL4, E2, NEDD8)	No
184	Schrödinger protein centric 24	Yes (CRL4, DDB1, E2, NEDD8)	No	No	Yes (CRL4, DDB1, E2, NEDD8)	No	Yes (CRL4, DDB1, E2, NEDD8)	No	Yes (CRL4, DDB1, E2, NEDD8)	No
